# Genome-wide analysis of long terminal repeat retrotransposons from the cranberry *Vaccinium macrocarpon*

**DOI:** 10.1101/2021.07.15.452536

**Authors:** Nusrat Sultana, Gerhard Menzel, Kathrin M. Seibt, Sònia Garcia, Beatrice Weber, Sedat Serçe, Tony Heitkam

## Abstract

**BACKGROUND:** Long terminal repeat (LTR) retrotransposons are widespread in plant genomes and play a large role in the generation of genomic variation. Despite this, their identification and characterization remains challenging, especially for non-model genomes. Hence, LTR retrotransposons remain undercharacterized in *Vaccinium* genomes, although they may be beneficial for current berry breeding efforts.

**OBJECTIVE:** Exemplarily focusing on the genome of American cranberry (*Vaccinium macrocarpon* Aiton), we aim to generate an overview of the LTR retrotransposon landscape, highlighting the abundance, transcriptional activity, sequence, and structure of the major retrotransposon lineages.

**METHODS:** Graph-based clustering of whole genome shotgun Illumina reads was performed to identify the most abundant LTR retrotransposons and to reconstruct representative *in silico* full-length elements. To generate insights into the LTR retrotransposon diversity in *V. macrocarpon*, we also queried the genome assembly for presence of reverse transcriptases (RTs), the key domain of LTR retrotransposons. Using transcriptomic data, transcriptional activity of retrotransposons corresponding to the consensuses was analyzed.

**RESULTS:** We provide an in-depth characterization of the LTR retrotransposon landscape in the *V. macrocarpon* genome. Based on 475 RTs harvested from the genome assembly, we detect a high retrotransposon variety, with all major lineages present. To better understand their structural hallmarks, we reconstructed 26 Ty1-*copia* and 28 Ty3-*gypsy in silico* consensuses that capture the detected diversity. Accordingly, we frequently identify association with tandemly repeated motifs, extra open reading frames, and specialized, lineage-typical domains. Based on the overall high genomic abundance and transcriptional activity, we suggest that retrotransposons of the Ale and Athila lineages are most promising to monitor retrotransposon-derived polymorphisms across accessions.

**CONCLUSIONS:** We conclude that LTR retrotransposons are major components of the *V. macrocarpon* genome. The representative consensuses provide an entry point for further *Vaccinium* genome analyses and may be applied to derive molecular markers for enhancing cranberry selection and breeding.
