## Supplementary Tables 1-8 for "Genome-wide analysis of long terminal repeat retrotransposons from the cranberry *Vaccinium macrocarpon*": Supplementary Table 1_Basic information of recontructed full-length elements.xlsx

### Sheet: Ty1-copia
SL	Element name according to Repbase	Cluster	Supercluster	Classification according to RepeatExplorer	Genome proportion of the supercluster (%)
1	SCL5_Ale	6	5	Class_I|LTR|Ty1/copia|Ale	0.49
2	SCL22_Ale	28, 30	22	Class_I|LTR|Ty1/copia|Ale	0.57
3	SCL110_Ale	173	110	Class_I|LTR|Ty1/copia|Ale	0.09
4	SCL112_Ale	175	112	Class_I|LTR|Ty1/copia|Ale	0.09
5	SCL288_Ale	384	288	Class_I|LTR|Ty1/copia|Ale	0.02
6	SCL129_Alesia	198	129	Class_I|LTR|Ty1/copia|Alesia	0.08
7	SCL344_Alesia	441	344	Class_I|LTR|Ty1/copia|Alesia	0.01
8	SCL35_Angela	50	35	Class_I|LTR|Ty1/copia|Angela	0.21
9	SCL79_Bianca	120	79	Class_I|LTR|Ty1/copia|Bianca	0.12
10	SCL42_Ivana	63	42	Class_I|LTR|Ty1/copia|Ivana	0.19
11	SCL178_Ivana	260	178	Class_I|LTR|Ty1/copia|Ivana	0.06
12	SCL310_Ivana	406	310	Class_I|LTR|Ty1/copia|Ivana	0.02
13	SCL13_TAR	16	13	Class_I|LTR|Ty1/copia|TAR	0.33
14	SCL26_TAR	38, 293	26	Class_I|LTR|Ty1/copia|TAR	0.3
15	SCL44_TAR	66	44	Class_I|LTR|Ty1/copia|TAR	0.18
16	SCL98_TAR	156	98	Class_I|LTR|Ty1/copia|TAR	0.1
17	SCL182_TAR	265	182	Class_I|LTR|Ty1/copia|TAR	0.06
18	SCL183_TAR	266	183	Class_I|LTR|Ty1/copia|TAR	0.06
19	SCL101_Tork	159	101	Class_I|LTR|Ty1/copia|Tork	0.1
20	SCL37_Tork	52, 165	37	Class_I|LTR|Ty1/copia|Tork	0.29
21	SCL173_Tork	254	173	Class_I|LTR|Ty1/copia|Tork	0.06
22	SCL243_Tork	335	243	Class_I|LTR|Ty1/copia|Tork	0.03
23	SCL12_Tork	15	12	Class_I|LTR|Ty1/copia|Tork	0.33
24	SCL89_Tork	140	89	Class_I|LTR|Ty1/copia|Tork	0.11
25	SCL52_Tork	81	52	Class_I|LTR|Ty1/copia|Tork	0.16
26	SCL40_SIRE	58	40	Class_I|LTR|Ty1/copia|SIRE	0.19
				Total	4.25

### Sheet: Ty3-gypsy
SL	Repbase specific element name	Cluster	Supercluster	Types	Genome proportion of the supercluster (%)
1	SCL15_Ogre	18, 36, 61, 73, 76, 101, 153	15	Class_I|LTR|Ty3/gypsy|non-chromovirus|OTA|Ogre/Tat|TatIV/Ogre	1.34
2	SCL16_Ogre	19, 13, 32, 34, 70, 114, 141	16	Class_I|LTR|Ty3/gypsy|non-chromovirus|OTA|Ogre/Tat|TatIV/Ogre	0.99
3	SCL27_Ogre	41, 90	27	Class_I|LTR|Ty3/gypsy|non-chromovirus|OTA|Ogre/Tat|TatIV/Ogre	0.23
4	SCL32_Ogre	46	32	Class_I|LTR|Ty3/gypsy|non-chromovirus|OTA|Ogre/Tat|TatIV/Ogre	0.21
5	SCL49_Ogre	75	49	Class_I|LTR|Ty3/gypsy|non-chromovirus|OTA|Ogre/Tat|TatIV/Ogre	0.17
6	SCL57_Ogre	89, 373	57	Class_I|LTR|Ty3/gypsy|non-chromovirus|OTA|Ogre/Tat|TatIV/Ogre	0.15
7	SCL75_Ogre	116, 359	75	Class_I|LTR|Ty3/gypsy|non-chromovirus|OTA|Ogre/Tat|TatIV/Ogre	0.12
8	SCL18_TatV	23, 24, 37, 80	18	Class_I|LTR|Ty3/gypsy|non-chromovirus|OTA|Ogre/Tat|TatV	1.02
9	SCL46_TatV	69	46	Class_I|LTR|Ty3/gypsy|non-chromovirus|OTA|Ogre/Tat|TatV	0.17
10	SCL55_TatV	87, 26, 112	55	Class_I|LTR|Ty3/gypsy|non-chromovirus|OTA|Ogre/Tat|TatV	0.15
11	SCL59_TatV	94, 129	59	Class_I|LTR|Ty3/gypsy|non-chromovirus|OTA|Ogre/Tat|TatV	0.14
12	SCL64_TatV	103	64	Class_I|LTR|Ty3/gypsy|non-chromovirus|OTA|Ogre/Tat|TatV	0.14
13	SCL111_TatV	174, 195	111	Class_I|LTR|Ty3/gypsy|non-chromovirus|OTA|Ogre/Tat|TatV	0.17
14	SCL6_Athila	7, 11, 29, 86, 122, 330	6	Class_I|LTR|Ty3/gypsy|non-chromovirus|OTA|Athila	1.92
15	SCL34_Athila	49	34	Class_I|LTR|Ty3/gypsy|non-chromovirus|OTA|Athila	0.21
16	SCL36_Athila	51	36	Class_I|LTR|Ty3/gypsy|non-chromovirus|OTA|Athila	0.2
17	SCL100_Athila	158	100	Class_I|LTR|Ty3/gypsy|non-chromovirus|OTA|Athila	0.1
18	SCL352_Athila	449	352	Class_I|LTR|Ty3/gypsy|non-chromovirus|OTA|Athila	0.0094
19	SCL125_Tekay	193	125	Class_I|LTR|Ty3/gypsy|chromovirus|Tekay	0.08
20	SCL28_Tekay	9, 42	28	Class_I|LTR|Ty3/gypsy|chromovirus|Tekay	0.23
21	SCL248_Tekay	341	248	Class_I|LTR|Ty3/gypsy|chromovirus|Tekay	0.03
22	SCL269_Tekay	364	269	Class_I|LTR|Ty3/gypsy|chromovirus|Tekay	0.03
23	SCL31_CRM	45	31	Class_I|LTR|Ty3/gypsy|chromovirus|CRM	0.22
24	SCL56_CRM	88	56	Class_I|LTR|Ty3/gypsy|chromovirus|CRM	0.15
25	SCL80_CRM	124	80	Class_I|LTR|Ty3/gypsy|chromovirus|CRM	0.12
26	SCL272_CRM	367	272	Class_I|LTR|Ty3/gypsy|chromovirus|CRM	0.02
27	SCL213_Galadriel	300	213	Class_I|LTR|Ty3/gypsy|chromovirus|Galadriel	0.05
28	SCL214_Galadriel	301	214	Class_I|LTR|Ty3/gypsy|chromovirus|Galadriel	0.0452
					8.4146
