## Supplementary Tables 1-8 for "Genome-wide analysis of long terminal repeat retrotransposons from the cranberry *Vaccinium macrocarpon*": Supplementary Table 2_Information on publicly availabe reference element used in this study.xlsx

### Sheet: Sheet1
Elements name	Super family	Organism	GenBank (NCBI) accession number	Reference study
Retrofit	Ty1-copia	Oryza longistaminata	AH005614.1	Song, W.Y., Wang, G.L., Chen, L.L., Kim, H.S., Pi, L.Y., Holsten, T., Gardner, J., Wang, B., Zhai, W.X., Zhu, L.H. and Fauquet, C., 1995. A receptor kinase-like protein encoded by the rice disease resistance gene, Xa21. science, 270(5243), pp.1804-1806.
Alesia	Ty1-copia	Brachypodium distachyon	AC276648.1	Grimwood,J. and Schmutz,J. 2018. Direct Submission. DOE Joint Genome Institute/HudsonAlpha Genome Sequencing Center, 601 Genome Way, Huntsville, AL 35806, USA
Oryco1-1	Ty1-copia	Oryza sativa ssp. japonica	AL928755.5	Genoscope, 2004. Direct Submission. Genoscope - Centre National de Sequencage :BP 191 91006 EVRY cedex - FRANCE, http://www.genoscope.cns.fr/
Tork4	Ty1-copia	Solanum lycopersicon	EU105455.1	Kalendar,R., Schulman,A.H. and Mansour,A.M., 2007. Direct Submission. Plant Genomics Laboratory, Institute of Biotechnology, University of Helsinki, Biocentre 3, P.O. Box 65, Viikinkaari 1, Helsinki 00014, Finland
TAR or Machiavelli	Ty1-copia	Zea mays	AF434192	Yao, H., Zhou, Q., Li, J., Smith, H., Yandeau, M., Nikolau, B.J. and Schnable, P.S., 2002. Molecular characterization of meiotic recombination across the 140-kb multigenic a1-sh2 interval of maize. Proceedings of the National Academy of Sciences, 99(9), pp.6157-6162.
Angela-6	Ty1-copia	Triticum monococcum	AF326781	Wicker, T., Stein, N., Albar, L., Feuillet, C., Schlagenhauf, E. and Keller, B., 2001. Analysis of a contiguous 211 kb sequence in diploid wheat (Triticum monococcum L.) reveals multiple mechanisms of genome evolution. The Plant Journal, 26(3), pp.307-316.
RLC_Hvul_Ivana	Ty1-copia	Hordeum vulgare	EF067844	Komatsuda, T., Pourkheirandish, M., He, C., Azhaguvel, P., Kanamori, H., Perovic, D., Stein, N., Graner, A., Wicker, T., Tagiri, A. and Lundqvist, U., 2007. Six-rowed barley originated from a mutation in a homeodomain-leucine zipper I-class homeobox gene. Proceedings of the National Academy of Sciences, 104(4), pp.1424-1429.
RLC_Hvul_Bianca	Ty1-copia	Hordeum vulgare	AF521177	Brunner, S., Keller, B. and Feuillet, C., 2003. A large rearrangement involving genes and low-copy DNA interrupts the microcollinearity between rice and barley at the Rph7 locus. Genetics, 164(2), pp.673-683.
SIRE1-4	Ty1-copia	Glycine max	AY205608	Laten, H.M., Havecker, E.R., Farmer, L.M. and Voytas, D.F., 2003. SIRE1, an endogenous retrovirus family from Glycine max, is highly homogeneous and evolutionarily young. Molecular biology and evolution, 20(8), pp.1222-1230.
Ogre or Ps-cos16	Ty3-gypsy	Pisum sativum	AY299398.1	Neumann, P., Požárková, D. and Macas, J., 2003. Highly abundant pea LTR retrotransposon Ogre is constitutively transcribed and partially spliced. Plant molecular biology, 53(3), pp.399-410.
Tat4-1	Ty3-gypsy	Arabidopsis thaliana	AB005247	Sato, S., Kotani, H., Nakamura, Y., Kaneko, T., Asamizu, E., Fukami, M., Miyajima, N. and Tabata, S., 1997. Structural analysis of Arabidopsis thaliana chromosome 5. I. Sequence features of the 1.6 Mb regions covered by twenty physically assigned P1 clones. DNA Research, 4(3), pp.215-219.
Athila4-1	Ty3-gypsy	Arabidopsis thaliana	AC007209	Lin,X., 2000. Direct Submission. The Institute for Genomic Research, 9712, Medical Center Dr., Rockville, MD 20850, USA
CRM	Ty3-gypsy	Zea Mays	AY129008.1	Zhong, C.X., Marshall, J.B., Topp, C., Mroczek, R., Kato, A., Nagaki, K., Birchler, J.A., Jiang, J. and Dawe, R.K., 2002. Centromeric retroelements and satellites interact with maize kinetochore protein CENH3. The Plant Cell, 14(11), pp.2825-2836.
Galadriel	Ty3-gypsy	Lycopersicon esculentum	AF119040.1	Parniske, M., Wulff, B.B., Bonnema, G., Thomas, C.M., Jones, D.A. and Jones, J.D., 1999. Homologues of the Cf-9 disease resistance gene (Hcr9s) are present at multiple loci on the short arm of tomato chromosome 1. Molecular plant-microbe interactions, 12(2), pp.93-102.
Maggy	Ty3-gypsy	Magnaporthe grisea	L35053	Farman, M.L., Tosa, Y., Nitta, N. and Leong, S.A., 1996. MAGGY, a retrotransposon in the genome of the rice blast fungusMagnaporthe grisea. Molecular and General Genetics MGG, 251(6), pp.665-674.
Pyret	Ty3-gypsy	M. grisea	AB062507	Nakayashiki, H., Matsuo, H., Chuma, I., Ikeda, K., Betsuyaku, S., Kusaba, M., Tosa, Y. and Mayama, S., 2001. Pyret, a Ty3/Gypsy retrotransposon in Magnaporthe grisea contains an extra domain between the nucleocapsid and protease domains. Nucleic acids research, 29(20), pp.4106-4113.
Tekay	Ty3-gypsy	Zea mays	AF050455	Sanmiguel, P. and Bennetzen, J.L., 1998. Evidence that a recent increase in maize genome size was caused by the massive amplification of intergene retrotransposons. Annals of Botany, 82, pp.37-44.
