## Supplementary Tables 1-8 for "Genome-wide analysis of long terminal repeat retrotransposons from the cranberry *Vaccinium macrocarpon*": Supplementary Table 5_ Structural feature of the reconstructed full-length.xlsx

### Sheet: Ty1_copia
Element name	length (bp)	Length of LTR (bp)	tRNA types of PBS according to RepeatExplorer	PBS sequence	Length of PPT	Sequence of PPT	Detected internal protein domains
SCL5_Ale	4251	127	Asn	n.d.	9	GAGGGGGAG	PROT, INT, RT, gRNH
SCL22_Ale	4880	183-189	n.d.	n.d.	10	TGAGGGGGAG	GAG, PROT, INT, RT, gRNH
SCL110_Ale	4893	351	Met	n.d.	14	AGCTTGAGGGGGAG	GAG, PROT, INT, RT, gRNH
SCL112_Ale	5054	356-401	n.d.	n.d.	9	GAGGGGGAG	GAG, PROT, INT, RT, gRNH
SCL288_Ale	5227	233	n.d.	n.d.	n.d.	n.d.	GAG, PROT, INT, RT, gRNH
SCL129_Alesia	5385	562	n.d.	TGGTATCAGAGCCGAGTTGGTCGGG	9	GAGGGRGAG	GAG, PROT, INT, RT, gRNH
SCL344_Alesia	4944	289-296	n.d.	TGGTATCAAAGCTATAKYAAGG	15	AGCACAAAGGGGGAG	GAG, PROT, INT, RT, gRNH
SCL35_Angela	6806	796	Met	TGGTATCAGAGCGGGCTGTAAT	10	ATAAAGTGAGA	GAG, PROT, INT, RT, gRNH
SCL79_Bianca	7016	313-326	n.d.	n.d.	16	AAGGAAAGAAGAAGAA	GAG, PROT, INT, RT, gRNH
SCL42_Ivana	5528	307-316	Met	TGGTATCAGAGCTCAGGCTCAT	9	AAGGGGGGA	GAG,PROT, INT, RT, gRNH
SCL178_Ivana	4914	417-447	n.d.	n.d.	14	AGAAAAVATAAAAA	GAG, PROT, INT, RT, gRNH
SCL310_Ivana	5052	438	Met	n.d.	14	AGTTTAAGGGGGGA	GAG, PROT, INT, RT, gRNH
SCL13_TAR	6550	637-695	Glu	AAGCTTAACAAAGATT	n.d.	n.d.	GAG, PROT, INT, RT, gRNH
SCL26_TAR	6471	994	Ser	TAAAGCAGATTCTTTAAA	10	ATGTGGGGGA	GAG, PROT, INT, RT, gRNH
SCL44_TAR	6285	833-982	Met	n.d.	15	GAAAATGGTGGGGGA	GAG,PROT, INT, RT, gRNH
SCL98_TAR	6209	855-899	Tyr	ATTTTAAGACGTTTTTATCCGCAA	19	AAAAAATACAAGTGGGGGA	GAG, PROT, INT, RT, gRNH
SCL182_TAR	5536	585	n.d.	n.d.	n.d.	n.d.	GAG, PROT, INT, RT, gRNH
SCL183_TAR	6383	801-803	Trp	n.d.	10	AAAAATTATA	GAG, PROT, INT, RT, gRNH
SCL101_Tork	5546	329-337	Met	TGGTATCAGAGCAGTGTAGT	10	AAGGTGGAGA	GAG, PROT, INT, RT, gRNH
SCL37_Tork	5082	459-465	Met	TGTTATCAGAGCCGCGGTTGCGGT	10	AAGTGGGAGA	GAG, PROT, INT, RT, gRNH
SCL173_Tork	5615	600-746	Met	TGGTATCATAGCTCTARGTTTC	11	GCATTGGGGAA	GAG, PROT, INT, RT, gRNH
SCL243_Tork	5586	750-773	n.d.	n.d.	13	GGGAGGGGGAGAA	GAG, PROT, INT, RT, gRNH
SCL12_Tork	5127	502	Met	TGGTATCAGAGCGCGGGTTTA	10	AAGGTGGAGA	GAG, PROT, INT, RT, gRNH
SCL89_Tork	5049	509	Met	TGGTATCAGAGCTCCGGG	11	AAGTGGGAGAA	GAG, PROT, INT, RT, gRNH
SCL52_Tork	4852	358-393	Met	TGGTATCAGAGCTCTTGGTTG	10	AGGTGGAGAA	GAG, PROT, INT, RT, gRNH
SCL40_SIRE	7045	1545	Met	n.d.	n.d.	n.d.	GAG, PROT, INT, RT, gRNH

### Sheet: Ty3_gypsy
Element name	length (bp)	Length of LTR (bp)	tRNA types of PBS according to RepeatExplorer	types of PBS	Length of PPT	Sequence of PPT	Internal protein domain
SCL15_Ogre	17271	3246-4590	Asn	TTCAAATCCTTCTTGAGGAGcca	10	GGAGAAGGAA	GAG, PROT, RT, gRNH, aRNH, INT
SCL16_Ogre	19982	1251-1326	n.d.	n.d.	10	n.d.	GAG, PROT, RT, gRNH, aRNH, INT
SCL27_Ogre	11856	955	Arg	TTCGATCCCCAGCAGAGTCGcca	12	GCGGGGGGGCCA	GAG, PROT, RT, gRNH, aRNH, INT
SCL32_Ogre	11508	761	n.d.	n.d.	9	GGGGGGCAA	GAG, PROT, RT, gRNH, aRNH, INT
SCL49_Ogre	13141	1010-1014	Arg	TTGGATCCCCAGCGGAGTCGcca	9	GGAGGGAAA	GAG, PROT, RT, gRNH, aRNH, INT
SCL57_Ogre	13041	864	Arg	TTCGAGTCCCACTGGGCGTGcca	n.d.	n.d.	GAG, PROT, RT, gRNH, aRNH, INT
SCL75_Ogre	13094	1211	Thr	TCGAATCCGATAATTTGTTGcca	n.d.	n.d.	GAG, PROT, RT, gRNH, aRNH, INT
SCL18_TatV	11780	1643-1646	Lys	n.d.	10	n.d.	GAG, PROT, RT, gRNH, aRNH, INT
SCL46_TatV	10530	747	Lys	TTTGATTCCCACAGACGGCGcca	n.d.	n.d.	GAG, PROT, RT, gRNH, aRNH, INT
SCL55_TatV	12927	901-906	Arg	TTTGATCCCCAGTGGAGTTGcca	n.d.	n.d.	GAG, PROT, RT, gRNH, aRNH, INT
SCL59_TatV	11611	726-752	n.d.	CTGGGTTCGATCCCCAGCAGAGTC	16	GGAGGAATCGAGGGG	GAG, PROT, RT, gRNH, aRNH, INT
SCL64_TatV	11279	858	n.d.		16	GGAAGAAGTTGAGGGG	GAG, PROT, RT, gRNH, aRNH, INT
SCL111_TatV	10513	646	Lys	TTTGATTCCCACAGACGGCGcca	n.d.	GGGAACAGGGGAG	GAG, PROT, RT, gRNH, aRNH, INT
SCL6_Athila	9886	849-854	Asp	TGGCGCCGTTGCCGGGGACGGCA	n.d.	n.d.	GAG, PROT, RT gRNH, INT
SCL34_Athila	6774	1121	Asp	TTCGATCCCCGGCAACGGCGcca	n.d.	n.d.	GAG, PROT, RT gRNH, INT
SCL36_Athila	8673	n.d.	Asp	TTCGATCCCCGGCAACGGCGcca	n.d.	n.d.	GAG, PROT, RT gRNH, INT
SCL100_Athila	7392	1403	Asp	CCGGGTTCGATCCCCGG CAACGGCG	n.d.	n.d.	GAG, PROT, RT gRNH, INT
SCL352_Athila	5781	n.d.	n.d.	n.d.	n.d.	n.d.	GAG, PROT, RT gRNH, INT
SCL125_Tekay	6075	1149	n.d.	n.d.	10 and 12	GAGGACGAAA and AAGGGGGATAGG	GAG, PROT, RT, gRNH, INT, CHDII
SCL248_Tekay	5412	n.d.	n.d.	n.d.	n.d.	n.d.	GAG, PROT, RT, gRNH, INT, CHDII
SCL269_Tekay	5545	n.d.	n.d.	n.d.	n.d.	n.d.	GAG, PROT, RT, gRNH, INT, CHDII
SCL28_Tekay	8697	1518-1925	Gln	TCGATTCCTTCTGGTGCCAAcca	10 and 13	AAGGAGGGTAGAA and GAGGACAAAA	GAG, PROT, RT, gRNH, INT, CHDII
SCL31_CRM	5501	396-553	Met	ATTGAAACCTCGCTCTGATAcca	13	AAAGAATAAGGRA	GAG, PROT, RT, gRNH, INT
SCL56_CRM	5419	457-484	Met	ATTGAAACCTCGCTCTGATAcca	9	AATAAATAAG	GAG, PROT, RT, gRNH, INT
SCL80_CRM	5284	361-556	Met	ATTGAAACCTCGCTCTGATAcca	12	AGAAGTGGAAGA	GAG, PROT, RT, gRNH, INT
SCL272_CRM	5315	n.d.	n.d.	n.d.	n.d.	n.d.	GAG, PROT, RT, gRNH, INT
SCL213_Galadriel	5319	465	Met	ATCAAAACCTGGCTCTGATAcca	11 and 13	AAGGAGGGAGA and AGGTGGGGGAGAG	GAG, PROT, RT, gRNH, INT, CHDII
SCL214_Galadriel	6413	1054-1061	n.d.	n.d.	11	AGTGGGGGTGG	GAG, PROT, RT, gRNH, INT, CHDII
