## Supplementary Tables 1-8 for "Genome-wide analysis of long terminal repeat retrotransposons from the cranberry *Vaccinium macrocarpon*": Supplementary Table 6_ Tandem repeats detected in the full-length elements.xlsx

### Sheet: Ty1-copia
Name of the element	Tandem repeat position (start-end)	Period size [bp]	Copy Number	Average pairwise similarity of monomer unit	Consensus of tandem repeat monomer unit	Structural position within the retrotransposon
SCL5_Ale	280--390	14	7.9	73	ACTGTTCACCGAGT	non-coding DNA adjacent to the 5' LTR
SCL22_Ale	107-132	2	13	100	TC	5' LTR
SCL110_Ale	70-141	31	2.3	95	CGTGAACAGTGCTCGCGCACACTGTAGCAGT	non-coding DNA adjacent to the 5' LTR
SCL112_Ale	76-127	27	1.9	96	ATATTCTTTCCTTGTAATGATAGGATT	5' LTR
	4714-4813	27	3.9	78	ATATTCTTTCCTTGTAATGATAGGATT	3' LTR
	4695-4800	48	2.2	100	ATTCTTTCCTAGTTTAGAGATATTCTTTCCTTGTAATGATAGGATTAT	3' LTR
SCL129_Alesia	73-139	30	2.2	75	TTCCGGAAACATCTAGACTTCGCTAGAATC	5' LTR
SCL344_Alesia	1137-1291	30	4.9	75	AATTGGAAAAACAATCAGCAGCAAGGCAAC	non-coding DNA adjacent to the 5' LTR
SCL35_Angela	1546-1640	18	5.4	63	AAGGATTCCTGACTGCTG	non-coding DNA adjacent to the 5' LTR
SCL79_Bianca	564-634	25	2.8	95	TCTATCCCATGTACCCACTGCGATC	non-coding DNA adjacent to the 5' LTR
SCL310_Ivana	109-187	27	2.9	86	TAGTTTCTAGAAGAATTCTAGAAATACT	5' LTR
	4723-4801	27	2.9	86	TAGTTTCTAGAAGAATTCTAGAAATACT	3' LTR
SCL12_Tork	233-330	49	2	97	GGTATTCAGGCTATAATCCTAGTCAGGGTTGGAATAGGAGTAGAGTTCT	5' LTR
	858-4955	49	2	97	GGTATTCAGGCTATAATCCTAGTCAGGGTTGGAATAGGAGTAGAGTTCT	3' LTR
SCL52_Tork	40-105	19	3.5	80	TTCCAATTGTGTTTAGGAT	5' LTR
	4498-4601	19	5.5	89	TTCCTATTGTGTTTAGGAT	3' LTR
SCL89_Tork	142-215	21	3.5	70	GTCCGGACGGGGGTCAAGTCG	5' LTR
	4682-4755	21	3.5	70	GTCCGGACGGGGGTCAAGTCG	3' LTR
SCL101_Tork	691-763	11	6.8	78	CCGACCCGGAC	non-coding DNA adjacent to the 5' LTR
	760-827	20	3.7	75	CCGGTCCGGTTCAGTCCAGA	non-coding DNA adjacent to the 5' LTR
	889-935	10	4.6	86	CGGTTCAGTC	non-coding DNA adjacent to the 5' LTR
SCL173_Tork	140-191	21	2.5	83	TGGTCCGGACCAAGAATTTGG	5' LTR
	328-369	20	2	86	TTTGAGAGGCAACTTTGGGAGA	5' LTR
SCL243_Tork	4857-4913	19	3	79	TAATTTTGTGTTGGCCCAAG	3' LTR
SCL13_TAR	219-264	10	4.4	80	CTTGGCAAGA	5' LTR
SCL44_TAR	373-401	15	1.9	100	CGGTATCGATACGCG	5' LTR
SCL98_TAR	206-265	17	3.5	80	GGCCGGAAAAAGTCGCC	5' LTR
SCL40_SIRE	1085-1113	15	2	93	TTCATTCATTATCAT	5' LTR

### Sheet: Ty3-gypsy
Name of the element	Tandem repeat position (start-end)	Period size [bp]	Copy Number	Average pairwise similarity of monomer unit	Consensus of tandem repeat monomer unit	Structural position within the retrotransposon
SCL15_Ogre	5262-5336	30	2.7	87	TATCTCGATAGTTCTTGTAACAATCACCT	non-coding sequences adjacent to 5' LTR
SCL16_Ogre	190-275	22	3.6	74	CCTTGAGCGCTCAAGCCTGAGG	5' LTR
	5625-5685	18	3.4	83	TAACCCAGCTCCACAAAA	non-coding sequences adjacent to GAG
	17660-17717	18	2.9	85	TGGAGTTGAGCGCTCAATG	non-coding sequences adjacent to 3'LTR
	18052-18508	32	14.2	88	CCCGTTTAAATCATCATTTTGAGAGCCTTGAG	non-coding sequences adjacent to 3'LTR
	18919-18961	22	2	90	GCCTTGAGCGCTCAACCCTAAG	3' LTR
SCL27_Ogre	2632-2695	6	10.7	79	ATGATT	non-coding sequences adjacent to GAG
	7566-7598	16	2.1	88	AAAGAAAAGAAAAAAA	non-coding sequences adjacent to 3' LTR
SCL32_Ogre	10840-10900	27	2.3	72	TTATCTAAATTTAGGAGATAAGTGTG	3' LTR
SCL49_Ogre	1054-1099	21	2.3	77	ACAAGAAGTCGTTCACAAAC	non-coding sequences adjacent to 5' LTR
	11910-11976	26	2.6	67	TGAAGAGTAAAGAGTTCGACGAGAGG	non-coding sequences adjacent to 3' LTR
SCL57_Ogre	307-357	22	2.3	72	AAATAATTATATATCCCAAAAT	5' LTR
	7146-7188	22	2.1	80	AAAGATTGCATGGACTATGCCA	non-coding sequences
	8473-8532	22	2.8	65	GCAAAGAATTGTCTAAAACA	3' LTR
SCL75_Ogre	304-518	90	2.4	87	GTCAATTTACTCTTATGGAAAGAAAATCAATCAAGGACAATATATACACACATATATATATTTGA CTTGATTTATTTCCATAATGAGAG	5' LTR
	1870-1924	27	2	77	ATATATGGCGATCAAAATGAAAACTC	non-coding sequences adjacent to GAG
	12498-12880	91	4.2	84	ACTTAGGGACGGCATGTGCAAACACAGCGGCCCTCCCACCGTTTGAAGTCTCTCCCAAAGTGAGT AGCATTGCATAAGTCGAGTCGAGGCA	non-coding sequences adjacent to 3' LTR
SCL18_TatV	3054-3102	21	2.3	82	GAAGGACTACACACAGCAGAG	non-coding sequences adjacent to GAG
	7622-7940	47	6.8	87	TATTGCAAAAAATTTCTAAGTATGAAAAAACTTAGATTTGCAACGAA	non-coding sequence adjacent to 3' LTR
SCL46_TatV	6641-7151	44	15.1	65	CTCGTCCATGGATAGGCGCGAATATGCCTAAG	3' LTR
	6622-6815	44	4.4	98	CCTAAGCTCGTCCATGGCCTCGTCCATGAATAGGCGCGAATATG	3' LTR
	6805-7210	93	4.4	95	CTCGTCCATGGTTAGGCGCGAATATGCCTAAAAATTGTCCATGGTTAGGCGCGAACATGCCTAGA CCTCGCAGCGAATATTGCACCCCGTGGC	3' LTR
	7297-7421	47	2.7	87	TCTGACTAAATGCAGGAACATCTAGGTTCCAAAATGTTTGTCTTAT	3' LTR
	8366-8402	18	2.1	85	ATCAACTGGTTGGCACTG	3' LTR
SCL55_TatV	3247-3282	17	2.1	84	GGACAGAATACGCCCGG	non-coding sequences adjacent to GAG
	7827-7947	35	3.4	77	ATCGCTCGGCGCGAAATTTTAAATCTAGTTAATC	non-coding sequences adjacent to 3'LTR
SCL59_TatV	2406-2443	18	2.1	95	CGTGCAGGGAACGGGAAC	non-coding sequences
	9952-9983	15	2.1	88	GAGCTCTCGGAATCT	non-coding sequences adjacent to 3' LTR
SCL111_TatV	7--70	18	3.6	75	CCAAGGCCGCCGAGGCAG	5' LTR
	85-127	18	2.4	80	AAGCAGCCAAAGCGACAG	5' LTR
	6326-6508	55	3.3	76	AGACGTAGCAAAGCTATGCAAATTAAAGAGCTCAGGAAAATTCCCAAGCTCAGAT	non-coding sequences adjacent to 3' LTR
SCL6_Athila	8868-8911	22	2	77	ATGAATGTGTGATATCTAGATT	non-coding sequences adjacent to 3' LTR
SCL36_Athila	8067-8108	21	2	85	TGGACCGATCCAGATTTGCTTG	non-coding sequences adjacent to 3'LTR
SCL352_Athila	1417-1521	42	2.5	68	ATTGCCAAATTAAAAATCAACTCACATAAATACTCAAGCC	non-coding sequences adjacent to GAG
	1711-1773	27	2.3	78	GAAGAAAAATTAATTGAGGCAAAAAGC	non-coding sequences adjacent to GAG
SCL125_Tekay	5138-5189	18	2.8	61	ACCCACTAAACAACCTATT	3' LTR
	5707-5744	20	1.9	88	TTTGATGTTTAATAATGTTA	3' LTR
SCL248_Tekay	327-393	12	6.1	63	AGATCCAGAGGA	5' LTR
SCL269_Tekay	87-133	24	2	91	CTTGAGTCATATAGGCATGTGAGT	non-coding sequences adjacent to 5' LTR
	5484-5520	2	18.5	94	GT	non-coding sequences adjacent to 3' LTR
SCL28_Tekay	760-817	29	2	96	GGGTGCACGGAGCCCACGAAATCCGGCAG	3' LTR
	976-1019	19	2.3	92	TTTTGGACACTTGGACACA	3' LTR
	7866-7981	29	4	93	GGGTGCACGGAGCCCATGAAATCCGGCAG	5' LTR
	8137-8191	19	2.8	91	GTTTTGGACACTTGGATAC	5' LTR
SCL31_CRM	306-351	18	2.4	75	TTCTCGTGGATTCAAGAA	5' LTR
	625-717	48	1.9	85	GAATCGCGCGGTGGGATTTGCCCAACGCCAACCTCATAACCGGATCGG	non-coding sequences adjacent to 5' LTR
SCL80_CRM	94-145	23	2.3	78	GTTATTCAGTTTCCTAATTTTAG	3' LTR
	5016-5092	36	2.2	76	GAATTTTCCATTTTTGTAATTTTGCGTTTTTTATT	5' LTR
	5029-5097	17	4	66	TTTTTTGATTTTGCTT	5' LTR
SCL272_CRM	5149-5236	20	4.5	68	CAGTGATTGAAGGAATCAAT	non-coding sequences adjacent to 3' LTR
