## Supplementary Tables 1-8 for "Genome-wide analysis of long terminal repeat retrotransposons from the cranberry *Vaccinium macrocarpon*": Supplementary Table 7_Sequence of the identified cis-regulatory sequences.xlsx

### Sheet: Ty1-copia
Cis-regulatory region	Sequence	Reported species	Function
TATA-box	TATA	Arabidopsis thaliana	core promoter element around -30 of transcription start
CAAT-box	CAAAT	Pisum sativum	common cis-acting element in promoter and enhancer regions
AAAC-motif	CAATCAAAACCT	Spinacia oleracea	light responsive element
GATA-motif	GATAGGA	Arabidopsis thaliana	part of a light responsive element
O2-site	GATGATGTGG	Zea mays	cis-acting regulatory element involved in zein metabolism regulation
ARE	AAACCA	Zea mays	cis-acting regulatory element essential for the anaerobic induction
ATCT-motif	AATCTAATCC	Pisum sativum	part of a conserved DNA module involved in light responsiveness
CCAAT-box	CAACGG	Hordeum vulgare	MYBHv1 binding site
MYB recognition site	CCGTTG	Arabidopsis thaliana	MYB recognition site
Gap-box	CAAATGAA(A/G)A	Arabidopsis thaliana	part of a light responsive element
TCT-motif	TCTTAC	Arabidopsis thaliana	part of a light responsive element
GCN4_motif	TGAGTCA	Oryza sativa	cis-regulatory element involved in endosperm expression
TC-rich repeats	GTTTTCTTAC	Nicotiana tabacum	cis-acting element involved in defense and stress responsiveness
Box 4	ATTAAT	Petroselinum crispum	part of a conserved DNA module involved in light responsiveness
circadian	CAAAGATATC	Lycopersicon esculentum	cis-acting regulatory element involved in circadian control
G-Box	CACGTT	Pisum sativum	cis-acting regulatory element involved in light responsiveness
ABRE	ACGTG	Arabidopsis thaliana	cis-acting element involved in the abscisic acid responsiveness
CAT-box	GCCACT	Arabidopsis thaliana	cis-acting regulatory element related to meristem expression
TCCC-motif	TCTCCCT	Spinacia oleracea	part of a light responsive element
CAG-motif	GAAAGGCAGAC	Arabidopsis thaliana	part of a light response element
LTR	CCGAAA	Hordeum vulgare	cis-acting element involved in low-temperature responsiveness
CGTCA-motif	CGTCA	Hordeum vulgare	cis-acting regulatory element involved in the MeJA-responsiveness
TGACG-motif	TGACG	Hordeum vulgare	cis-acting regulatory element involved in the MeJA-responsiveness
MBS	CAACTG	Arabidopsis thaliana	MYB binding site involved in drought-inducibility
Box III	atCATTTTCACt	Pisum sativum	protein binding site
AE-box	AGAAACAA	Arabidopsis thaliana	part of a module for light response
Box II	ACACGTAGA	Arabidopsis thaliana	part of a light responsive element
TGA-element	AACGAC	Brassica oleracea	auxin-responsive element
GC-motif	CCCCCG	Zea mays	enhancer-like element involved in anoxic specific inducibility
AT-rich element	ATAGAAATCAA	Glycine max	binding site of AT-rich DNA binding protein (ATBP-1)
P-box	CAACAAACCCCTT	Petroselinum crispum	gibberellin-responsive element and part of a light responsive element
GT1-motif	GGTTAAT	Avena sativa	light responsive element
TCA-element	CCATCTTTTT	Nicotiana tabacum	cis-acting element involved in salicylic acid responsiveness
A-box	CCGTCC	Petroselinum crispum	cis-acting regulatory element
AuxRR-core	GGTCCAT	Nicotiana tabacum	cis-acting regulatory element involved in auxin responsiveness
Sp1	GGGCGG	Oryza sativa	light responsive element
GC-motif	CCCCCG	Zea mays	enhancer-like element involved in anoxic specific inducibility
MRE	AACCTAA	Petroselinum crispum	MYB binding site involved in light responsiveness

### Sheet: Ty3-gypsy
Cis-regulatory element	Sequence	Reported species	Function
TATA-box	TATA	Arabidopsis thaliana	core promoter element around -30 of transcription start
CAAT-box	CAAAT	Pisum sativum	common cis-acting element in promoter and enhancer regions
AAAC-motif	CAATCAAAACCT	Spinacia oleracea	light responsive element
GATA-motif	GATAGGA	Arabidopsis thaliana	part of a light responsive element
O2-site	GATGATGTGG	Zea mays	cis-acting regulatory element involved in zein metabolism regulation
ARE	AAACCA	Zea mays	cis-acting regulatory element essential for the anaerobic induction
ATCT-motif	AATCTAATCC	Pisum sativum	part of a conserved DNA module involved in light responsiveness
CCAAT-box	CAACGG	Hordeum vulgare	MYBHv1 binding site
MYB recognition site	CCGTTG	Arabidopsis thaliana	MYB recognition site
TCT-motif	TCTTAC	Arabidopsis thaliana	part of a light responsive element
GCN4_motif	TGAGTCA	Oryza sativa	cis-regulatory element involved in endosperm expression
TC-rich repeats	GTTTTCTTAC	Nicotiana tabacum	cis-acting element involved in defense and stress responsiveness
Box 4	ATTAAT	Petroselinum crispum	part of a conserved DNA module involved in light responsiveness
G-Box	CACGTT	Pisum sativum	cis-acting regulatory element involved in light responsiveness
ABRE	ACGTG	Arabidopsis thaliana	cis-acting element involved in the abscisic acid responsiveness
CAT-box	GCCACT	Arabidopsis thaliana	cis-acting regulatory element related to meristem expression
TCCC-motif	TCTCCCT	Spinacia oleracea	part of a light responsive element
LTR	CCGAAA	Hordeum vulgare	cis-acting element involved in low-temperature responsiveness
CGTCA-motif	CGTCA	Hordeum vulgare	cis-acting regulatory element involved in the MeJA-responsiveness
TGACG-motif	TGACG	Hordeum vulgare	cis-acting regulatory element involved in the MeJA-responsiveness
MBS	CAACTG	Arabidopsis thaliana	MYB binding site involved in drought-inducibility
Box II	ACACGTAGA	Arabidopsis thaliana	part of a light responsive element
TGA-element	AACGAC	Brassica oleracea	auxin-responsive element
GC-motif	CCCCCG	Zea mays	enhancer-like element involved in anoxic specific inducibility
P-box	CAACAAACCCCTT	Petroselinum crispum	gibberellin-responsive element and part of a light responsive element
GT1-motif	GGTTAAT	Avena sativa	light responsive element
TCA-element	CCATCTTTTT	Nicotiana tabacum	cis-acting element involved in salicylic acid responsiveness
A-box	CCGTCC	Petroselinum crispum	cis-acting regulatory element
AuxRR-core	GGTCCAT	Nicotiana tabacum	cis-acting regulatory element involved in auxin responsiveness
Sp1	GGGCGG	Oryza sativa	light responsive element
GARE-motif	TCTGTTG	Brassica oleracea	gibberellin-responsive element
I-box	AAGATAAGGCT	Gossypium hirsutum	part of a light responsive element
LAMP-element	CTTTATCA	Pisum sativum	part of a light responsive element
TATC-box	TATCCCA	Oryza sativa	cis-acting element involved in gibberellin-responsiveness
chs-CMA1a	TTACTTAA	Daucus carota	part of a light responsive element
WUN-motif	AAATTTCCT	Brassica oleracea	wound-responsive element
L-box	ATCCCACCTAC	Petroselinum crispum	part of a light responsive element
HD-Zip 1	CAAT(A/T)ATTG	Arabidopsis thaliana	element involved in differentiation of the palisade mesophyll cells
MSA-like	(T/C)C(T/C)AACGG(T/C)(T/C)A	Catharanthus roseus	cis-acting element involved in cell cycle regulation
AACA_motif	TAACAAACTCCA	Oryza sativa	involved in endosperm-specific negative expression
ATC-motif	AGTAATCT	Spinacia oleracea	part of a conserved DNA module involved in light responsiveness
RY-element	CATGCATG	Helianthus annuus	cis-acting regulatory element involved in seed-specific regulation
MRE	AACCTAA	Petroselinum crispum	MYB binding site involved in light responsiveness
