## Supplementary Tables 1-8 for "Genome-wide analysis of long terminal repeat retrotransposons from the cranberry *Vaccinium macrocarpon*": Supplementary Table 8_Transcriptome read mapping for the reconstructed full-length elements.xlsx

### Sheet: Ty1-copia
Elements name	Number of mapped RNA reads	Average identity of mapped read sequences to reference elements (%)	Transcriptome proportion (%)
SCL5_Ale	11809	84.3	0.0326262
SCL22_Ale	8924	81	0.0246554
SCL110_Ale	4241	91.7	0.0117171
SCL112_Ale	81	91	<0.001
SCL288_Ale	685	93.9	0.00189253
SCL129_Alesia	443	89.8	0.00122393
SCL344_Alesia	7	92.4	<0.001
SCL35_Angela	552	85.5	0.00152508
SCL79_Bianca	94	91	<0.001
SCL42_Ivana	1656	87.5	0.00457523
SCL178_Ivana	641	90.2	0.00177097
SCL310_Ivana	56	91.9	<0.001
SCL13_TAR	792	86.7	0.00218816
SCL26_TAR	1071	90.4	0.00295898
SCL44_TAR	312	86.8	0.000862001
SCL98_TAR	161	88.3	<0.001
SCL182_TAR	70	92.2	<0.001
SCL183_TAR	379	95.8	0.00104711
SCL101_Tork	819	88.3	0.00226275
SCL37_Tork	1344	87.3	0.00371323
SCL173_Tork	97	88	<0.001
SCL243_Tork	44	87.8	<0.001
SCL12_Tork	1359	89.6	0.00375468
SCL89_Tork	1606	94.7	0.00443709
SCL52_Tork	1233	91	0.00340656
SCL40_SIRE	253	88.6	0.000698994

### Sheet: Ty3-gypsy
Elements name	Number of mapped RNA reads	Average identity of mapped read sequences to reference elements (%)	Transcriptome proportion (%)
SCL15_Ogre	1313	84.3	0.00362759
SCL16_Ogre	1035	84.6	0.00285952
SCL27_Ogre	1090	86.9	0.00301148
SCL32_Ogre	343	85.3	0.000947648
SCL49_Ogre	1077	89.7	0.00297556
SCL57_Ogre	410	90.6	0.00113276
SCL75_Ogre	219	92.8	0.000605058
SCL18_TatV	813	89.5	0.00224617
SCL46_TatV	199	90.5	0.000549802
SCL55_TatV	497	81.9	0.00137312
SCL59_TatV	603	89.6	0.00166598
SCL64_TatV	116	83.5	<0.001
SCL111_TatV	229	95.6	0.000632686
SCL6_Athila	545	87.6	0.00150574
SCL34_Athila	324	87.6	0.000895154
SCL36_Athila	217	78.1	0.000599532
SCL100_Athila	218	87.4	0.000602295
SCL125_Tekay	5	91.1	<0.001
SCL28_Tekay	1274	87.3	0.00351984
SCL31_CRM	1615	84.6	0.00446196
SCL56_CRM	222	91.6	0.000613346
SCL80_CRM	646	90.2	0.00178478
SCL213_Galadriel	463	96.5	0.00127919
SCL214_Galadriel	54	92	<0.001
